# Structural and Functional Insights into the Action Mode of A Mitochondrial AAA+ Disaggregase CLPB

**DOI:** 10.1101/2022.03.10.483744

**Authors:** Damu Wu, Yan Liu, Yuhao Dai, Guopeng Wang, Guoliang Lu, Yan Chen, Ningning Li, Jinzhong Lin, Ning Gao

**Affiliations:** State Key Laboratory of Membrane Biology, Peking-Tsinghua Joint Center for Life Sciences, School of Life Sciences, Peking University, Beijing 100871, China.; State Key Laboratory of Genetic Engineering, School of Life Sciences, Zhongshan Hospital, Fudan University, Shanghai 200438, China; Academy of Advanced Interdisciplinary Studies, Peking University, Beijing 100871, China.

## Abstract

The human AAA+ ATPase CLPB (SKD3) is a protein disaggregase in the mitochondrial intermembrane space and functions to promote the solubilization of various mitochondrial proteins. CLPB deficiency by mutations is associated with a few human diseases with neutropenia and neurological disorders. Unlike canonical AAA+ proteins, CLPB contains a unique ankyrin repeat domain (ANK) at its N-terminus. The mechanism of CLPB functions as a disaggregase and the role of its ANK domain are currently unclear. Herein, we report a comprehensive structural characterization of human CLPB in both the apo- and substrate-bound states. CLPB assembles into homo- tetradecamers in apo-state and is remodeled into homo-dodecamers upon binding to substrates. Conserved pore- loops on the ATPase domains form a spiral staircase to grip and translocate the substrate in a step-size of two amino acid residues. The ANK domain is not only responsible for maintaining the higher-order assembly but also essential for the disaggregase activity. Interactome analysis suggests that the ANK domain may directly interact with a variety of mitochondrial substrates. These results reveal unique properties of CLPB as a general disaggregase in mitochondria and highlight its potential as a target for the treatment of various mitochondria-related diseases.
