## Supplemental Table S4 for "Structural and Functional Insights into the Action Mode of A Mitochondrial AAA+ Disaggregase CLPB"

### Sheet: Sheet1
S4 Table: 24 enriched mitochondrial proteins highlighted in red in Figure 6B.
UniProt entry	Gene name	p-value	-log10(p-value)	Fold-change	log2(Fold change)
O00165	HAX1	0.00176064	2.75433	6.74968	107.611
O14925	TIMM23	1.46048e-05	4.8355	5.54435	46.6677
O60313	OPA1	4.59257e-06	5.33794	7.46852	177.112
O94826	TOMM70	0.000117292	3.93073	3.38851	10.4723
P08574	CYC1	0.00050121	3.29998	6.39361	84.0752
P17568	NDUFB7	0.000697502	3.15645	8.70673	417.819
P27105	STOM	0.00141913	2.84798	2.96238	7.79408
P35232	PHB1	0.00574283	2.24087	3.43762	10.835
Q5RI15	COX20	2.23588e-06	5.65055	4.21346	18.5514
Q5T9A4	ATAD3B	0.00049668	3.30392	5.43577	43.2842
Q6DKK2	TTC19	0.00175369	2.75605	4.54388	23.3263
Q8IYU8	MICU2	0.000361326	3.4421	5.67251	51.0032
Q99623	PHB2	0.00575072	2.24028	3.70447	13.0364
Q9BPX6	MICU1	2.20348e-05	4.65689	5.23277	37.6029
Q9BV35	SLC25A23	0.000737714	3.13211	9.33679	646.626
Q9BVV7	TIMM21	0.000808952	3.09208	8.35371	327.127
Q9H078	CLPB	1.77781e-05	4.75012	4.33147	20.1328
Q9H2D1	SLC25A32	0.000112949	3.94712	9.73977	854.994
Q9H300	PARL	0.000305217	3.51539	4.64047	24.9414
Q9NS69	TOMM22	2.59468e-06	5.58592	9.05414	531.578
Q9NVI7	ATAD3A	0.000819215	3.0866	5.91248	60.2328
Q9P032	NDUFAF4	1.24973e-05	4.90318	6.61417	97.9632
Q9UJZ1	STOML2	0.00264624	2.57737	3.39677	10.5324
Q9Y584	TIMM22	0.00308422	2.51085	3.95545	15.5135
