## Supplemental Table S6 for "Structural and Functional Insights into the Action Mode of A Mitochondrial AAA+ Disaggregase CLPB"

### Sheet: Sheet1
S6 Table: Mitochondrial proteins enriched in ANK/Δloop sample. Mitochondrial proteins located in the outer-membrance, inner-membrance and inter-membrance space were selected, and analyses based on a stringent screening condition (p-value < 0.01 and Fold change > 4).
UniProt entry	Gene name	Fold-change	log2(Fold change)	p-value	-log10(p-value)	Group
O00165	HAX1	6.32655	2.66142	0.00064285	3.19189	up-regulated
O00217	NDUFS8	8.95579	3.16282	0.000638387	3.19492	up-regulated
O00429	DNM1L	22.5952	4.49794	0.000613983	3.21184	up-regulated
O43524	FOXO3	9.54178	3.25426	0.00932609	2.0303	up-regulated
P00395	MT-CO1	4.49997	2.16992	0.00910756	2.0406	up-regulated
P47985	UQCRFS1	4.16195	2.05726	0.00922626	2.03497	up-regulated
P55789	GFER	721.148	9.49415	0.00546959	2.26205	up-regulated
Q8N183	NDUFAF2	6.43668	2.68632	0.0033353	2.47686	up-regulated
Q8TCS8	PNPT1	4.45917	2.15677	0.00176266	2.75383	up-regulated
Q96CQ1	SLC25A36	11.4915	3.52249	0.000386635	3.4127	up-regulated
Q96I51	RCC1L	4.89862	2.29238	5.89714e-06	5.22936	up-regulated
Q9BRQ8	AIFM2	15.0354	3.91029	9.78628e-05	4.00938	up-regulated
Q9HD23	MRS2	6.29062	2.6532	0.00141858	2.84815	up-regulated
Q9Y276	BCS1L	10.3509	3.37168	0.00284248	2.5463	up-regulated
O43464	HTRA2	0.0692686	-3.85165	0.000209273	3.67929	down-regulated
O60313	OPA1	0.1501	-2.73601	0.00675672	2.17026	down-regulated
O95139	NDUFB6	0.185747	-2.42859	0.00010343	3.98536	down-regulated
P03897	MT-ND3	0.00677335	-7.20591	0.000379072	3.42128	down-regulated
P15531	NME1	0.0756371	-3.72476	0.000266514	3.57428	down-regulated
P22830	FECH	0.140986	-2.82637	5.11732e-06	5.29096	down-regulated
P36404	ARL2	0.150069	-2.73631	9.50109e-06	5.02223	down-regulated
P54886	ALDH18A1	0.0816529	-3.61435	0.00174997	2.75697	down-regulated
Q6DKK2	TTC19	0.241311	-2.05103	0.00140823	2.85133	down-regulated
Q6PI78	TMEM65	0.0426491	-4.55134	0.00424953	2.37166	down-regulated
Q96C03	MIEF2	0.227445	-2.13641	0.0003893	3.40972	down-regulated
Q96DW6	SLC25A38	0.0577787	-4.11332	0.000529318	3.27628	down-regulated
Q96GE9	DMAC1	0.0042372	-7.88267	0.000213663	3.67027	down-regulated
Q96LL9	DNAJC30	0.00922088	-6.76088	0.000447292	3.34941	down-regulated
Q9NWH2	TMEM242	0.00954193	-6.7115	0.00195474	2.70891	down-regulated
Q9NZJ6	COQ3	0.0430925	-4.53642	0.000675292	3.17051	down-regulated
Q9Y6N5	SQOR	0.0187868	-5.73413	0.00430296	2.36623	down-regulated
L0R8F8	MIEF1	2.30384	1.20404	0.00995512	2.00195	not-significant
O00264	PGRMC1	0.561107	-0.833653	0.0108284	1.96544	not-significant
O00483	NDUFA4	0.283158	-1.82032	0.0347943	1.45849	not-significant
O00746	NME4	0.517507	-0.95035	0.0584958	1.23288	not-significant
O00763	ACACB	1.2415	0.312081	0.198006	0.703321	not-significant
O14521	SDHD	0.273052	-1.87275	0.000284945	3.54524	not-significant
O14548	COX7A2L	0.616113	-0.698733	0.756625	0.121119	not-significant
O14561	NDUFAB1	0.971729	-0.0413743	0.939	0.0273342	not-significant
O14925	TIMM23	2.53733	1.34331	0.00604644	2.2185	not-significant
O14949	UQCRQ	0.954818	-0.0667024	0.941667	0.0261024	not-significant
O15239	NDUFA1	0.556983	-0.844296	0.355679	0.448942	not-significant
O43169	CYB5B	1.0967	0.13317	0.730741	0.136236	not-significant
O43181	NDUFS4	2.32914	1.2198	0.0925943	1.03342	not-significant
O43521	BCL2L11	1.1664	0.222064	0.720263	0.142509	not-significant
O43615	TIMM44	0.648808	-0.624136	0.0869053	1.06095	not-significant
O43674	NDUFB5	0.431164	-1.21369	0.00518998	2.28483	not-significant
O43676	NDUFB3	0.766789	-0.383098	0.206869	0.684304	not-significant
O43678	NDUFA2	0.607947	-0.717982	0.134814	0.870264	not-significant
O43772	SLC25A20	1.27893	0.354933	0.289286	0.538673	not-significant
O43808	SLC25A17	1.03447	0.0488953	0.740596	0.130418	not-significant
O43920	NDUFS5	2.56332	1.35802	0.000975779	3.01065	not-significant
O60220	TIMM8A	0.656257	-0.607666	0.157581	0.802497	not-significant
O60488	ACSL4	10.8133	3.43474	0.0249655	1.60266	not-significant
O60830	TIMM17B	0.767193	-0.382339	0.356284	0.448203	not-significant
O75027	ABCB7	1.22116	0.288257	0.336838	0.472579	not-significant
O75251	NDUFS7	3.02834	1.59853	0.00038833	3.4108	not-significant
O75306	NDUFS2	0.669548	-0.57874	0.0697794	1.15627	not-significant
O75323	NIPSNAP2	1.1569	0.210261	0.364501	0.438301	not-significant
O75380	NDUFS6	0.264135	-1.92065	0.0598436	1.22298	not-significant
O75385	ULK1	0.640275	-0.643235	0.514368	0.288726	not-significant
O75431	MTX2	0.560862	-0.834282	0.056059	1.25135	not-significant
O75438	NDUFB1	0.430414	-1.2162	0.00411572	2.38555	not-significant
O75439	PMPCB	0.860249	-0.217175	0.136353	0.865334	not-significant
O75489	NDUFS3	0.944491	-0.0823907	0.804812	0.0943058	not-significant
O75600	GCAT	0.440706	-1.18211	0.00135696	2.86743	not-significant
O75616	ERAL1	1.46559	0.551486	0.0734843	1.13381	not-significant
O75746	SLC25A12	1.84608	0.884462	0.00958911	2.01822	not-significant
O75947	ATP5PD	0.868352	-0.203648	0.165196	0.782	not-significant
O75964	ATP5MG	0.917963	-0.123492	0.632478	0.198954	not-significant
O76031	CLPX	0.333579	-1.5839	0.000989196	3.00472	not-significant
O94826	TOMM70	0.895422	-0.15936	0.334029	0.476216	not-significant
O95140	MFN2	0.831065	-0.266967	0.401354	0.396472	not-significant
O95168	NDUFB4	1.28295	0.359466	0.246421	0.608321	not-significant
O95169	NDUFB8	1.24876	0.320496	0.545917	0.262873	not-significant
O95202	LETM1	0.960074	-0.0587819	0.731949	0.135519	not-significant
O95258	SLC25A14	0.988919	-0.016075	0.960081	0.0176922	not-significant
O95298	NDUFC2	0.654403	-0.611749	0.0486114	1.31326	not-significant
O95299	NDUFA10	1.53813	0.621176	0.139107	0.856651	not-significant
O95563	MPC2	0.137248	-2.86515	0.0146496	1.83417	not-significant
O95573	ACSL3	0.783743	-0.351547	0.214172	0.669237	not-significant
O95674	CDS2	0.297664	-1.74824	0.0167757	1.77532	not-significant
O95831	AIFM1	0.817546	-0.290628	0.256081	0.591623	not-significant
O96000	NDUFB10	1.92499	0.944851	0.0607566	1.21641	not-significant
O96008	TOMM40	0.982675	-0.0252131	0.900214	0.0456544	not-significant
P00156	MT-CYB	0.517426	-0.950576	0.128395	0.891453	not-significant
P00387	CYB5R3	0.861963	-0.214302	0.455878	0.341151	not-significant
P00403	MT-CO2	2.18472	1.12745	0.0215891	1.66577	not-significant
P00505	GOT2	1.51779	0.601972	0.0311124	1.50707	not-significant
P00846	MT-ATP6	0.576529	-0.794534	0.00457949	2.33918	not-significant
P03886	MT-ND1	0.468334	-1.09439	0.211794	0.674087	not-significant
P03891	MT-ND2	1.51848	0.602633	0.694425	0.158374	not-significant
P03905	MT-ND4	0.870692	-0.199766	0.263035	0.579987	not-significant
P03915	MT-ND5	0.539398	-0.890577	0.044161	1.35496	not-significant
P03923	MT-ND6	1.44316	0.529231	0.717081	0.144432	not-significant
P03928	MT-ATP8	0.363165	-1.4613	0.00018624	3.72993	not-significant
P04040	CAT	1.20722	0.271688	0.855364	0.0678491	not-significant
P04049	RAF1	1.07855	0.109095	0.744652	0.128047	not-significant
P05089	ARG1	0.139195	-2.84482	0.431137	0.365385	not-significant
P05141	SLC25A5	0.75115	-0.412828	0.1238	0.907278	not-significant
P06576	ATP5F1B	0.969348	-0.0449138	0.743416	0.128768	not-significant
P07195	LDHB	0.70955	-0.495023	0.0660408	1.18019	not-significant
P07919	UQCRH	0.245564	-2.02583	0.214278	0.669023	not-significant
P07948	LYN	1.1722	0.229215	0.750133	0.124862	not-significant
P08574	CYC1	0.548884	-0.865427	0.141088	0.85051	not-significant
P09543	CNP	1.84783	0.885829	0.0140995	1.8508	not-significant
P09601	HMOX1	0.355482	-1.49215	0.0585009	1.23284	not-significant
P09669	COX6C	0.673803	-0.5696	0.105982	0.974768	not-significant
P10606	COX5B	1.27274	0.347938	0.1647	0.783306	not-significant
P10620	MGST1	0.35963	-1.47542	0.00986625	2.00585	not-significant
P10809	HSPD1	1.21451	0.28037	0.254096	0.595002	not-significant
P10909	CLU	1.98324	0.987856	0.269888	0.568817	not-significant
P11532	DMD	2.56546	1.35921	0.00733777	2.13444	not-significant
P12074	COX6A1	0.594486	-0.750285	0.318131	0.497394	not-significant
P12235	SLC25A4	1.80927	0.855411	0.0205194	1.68784	not-significant
P12236	SLC25A6	1.05671	0.0795818	0.679587	0.167755	not-significant
P12532	CKMT1B	0.642656	-0.637881	0.0425616	1.37098	not-significant
P13073	COX4I1	0.666744	-0.584795	0.120532	0.918897	not-significant
P13196	ALAS1	2.57821	1.36637	0.0014839	2.8286	not-significant
P14854	COX6B1	0.594563	-0.750098	0.404892	0.392661	not-significant
P14927	UQCRB	0.0515203	-4.27872	0.0365878	1.43666	not-significant
P16260	SLC25A16	1.68659	0.754108	0.0627794	1.20218	not-significant
P17568	NDUFB7	1.27009	0.344931	0.361768	0.44157	not-significant
P17655	CAPN2	0.915757	-0.126964	0.309938	0.508725	not-significant
P19367	HK1	1.07519	0.104586	0.628355	0.201795	not-significant
P19404	NDUFV2	0.908489	-0.138459	0.660506	0.180123	not-significant
P20674	COX5A	1.3176	0.397918	0.439692	0.356851	not-significant
P21796	VDAC1	0.814025	-0.296856	0.328181	0.483886	not-significant
P21912	SDHB	1.05464	0.0767496	0.835858	0.0778674	not-significant
P22570	FDXR	6.89269	2.78507	0.0735966	1.13314	not-significant
P22695	UQCRC2	0.76235	-0.391475	0.319373	0.495701	not-significant
P23786	CPT2	0.94817	-0.0767816	0.799514	0.0971738	not-significant
P23919	DTYMK	0.628064	-0.671017	0.170943	0.767148	not-significant
P24539	ATP5PB	1.25067	0.322699	0.178788	0.747662	not-significant
P25705	ATP5F1A	1.10823	0.148259	0.555475	0.255336	not-significant
P28331	NDUFS1	1.53931	0.62228	0.0182332	1.73914	not-significant
P30049	ATP5F1D	0.552408	-0.856194	0.0101723	1.99258	not-significant
P30307	CDC25C	20.6728	4.36966	0.0456573	1.34049	not-significant
P30536	TSPO	0.557572	-0.842771	0.398492	0.39958	not-significant
P31040	SDHA	1.21495	0.280897	0.382585	0.417272	not-significant
P31327	CPS1	0.675481	-0.566013	0.0260562	1.58409	not-significant
P31930	UQCRC1	0.724162	-0.465617	0.0492292	1.30778	not-significant
P32189	GK	0.507246	-0.979242	0.0251744	1.59904	not-significant
P33121	ACSL1	2.03537	1.02529	0.142505	0.84617	not-significant
P34897	SHMT2	1.46024	0.546206	0.215347	0.666861	not-significant
P35232	PHB1	0.805738	-0.311617	0.356116	0.448408	not-significant
P36542	ATP5F1C	1.04895	0.0689468	0.809139	0.0919766	not-significant
P36551	CPOX	0.797125	-0.327123	0.273927	0.562365	not-significant
P36873	PPP1CC	1.26217	0.335911	0.154971	0.809749	not-significant
P38646	HSPA9	0.685566	-0.544633	0.132816	0.87675	not-significant
P39210	MPV17	0.891793	-0.165219	0.871197	0.0598834	not-significant
P40763	STAT3	1.28403	0.360675	0.332783	0.477839	not-significant
P40939	HADHA	0.726043	-0.461874	0.0215203	1.66715	not-significant
P42345	MTOR	0.326801	-1.61352	0.000929958	3.03154	not-significant
P43304	GPD2	0.618452	-0.693266	0.0253166	1.59659	not-significant
P45880	VDAC2	0.509448	-0.972994	0.0132221	1.8787	not-significant
P47712	PLA2G4A	0.468286	-1.09454	0.165767	0.780502	not-significant
P48047	ATP5PO	1.25052	0.322525	0.0764795	1.11645	not-significant
P49768	PSEN1	1.49254	0.577772	0.301518	0.520687	not-significant
P49821	NDUFV1	1.10172	0.139757	0.398	0.400117	not-significant
P50336	PPOX	0.431396	-1.21291	0.0289059	1.53901	not-significant
P50416	CPT1A	1.05807	0.0814372	0.676515	0.169723	not-significant
P51398	DAP3	3.44404	1.7841	0.00380683	2.41944	not-significant
P51687	SUOX	2.33389	1.22274	0.262961	0.580109	not-significant
P51970	NDUFA8	0.744927	-0.424829	0.376385	0.424368	not-significant
P52789	HK2	0.721055	-0.47182	0.524046	0.28063	not-significant
P53007	SLC25A1	1.1625	0.217226	0.566401	0.246876	not-significant
P53701	HCCS	0.64294	-0.637245	0.0845954	1.07265	not-significant
P54819	AK2	0.778242	-0.361709	0.121611	0.915029	not-significant
P55084	HADHB	0.985424	-0.0211832	0.87622	0.0573867	not-significant
P55851	UCP2	1.34451	0.427082	0.273036	0.56378	not-significant
P56134	ATP5MF	0.862661	-0.213134	0.537678	0.269478	not-significant
P56378	ATP5MJ	0.890046	-0.168049	0.908547	0.0416524	not-significant
P56385	ATP5ME	2.79082	1.48069	0.0115006	1.93928	not-significant
P56556	NDUFA6	1.19829	0.260976	0.183333	0.73676	not-significant
P62072	TIMM10	0.616444	-0.697959	0.0591927	1.22773	not-significant
P78537	BLOC1S1	2.01465	1.01053	0.285448	0.544473	not-significant
Q00325	SLC25A3	0.464614	-1.1059	0.00573407	2.24154	not-significant
Q02978	SLC25A11	1.07876	0.109373	0.71488	0.145767	not-significant
Q05932	FPGS	1.22993	0.298578	0.102466	0.989422	not-significant
Q07812	BAX	0.504994	-0.985663	0.0649845	1.18719	not-significant
Q07820	MCL1	1.97614	0.982684	0.00361255	2.44219	not-significant
Q10713	PMPCA	1.02335	0.0332959	0.873408	0.0587826	not-significant
Q12931	TRAP1	2.44164	1.28785	0.00892828	2.04923	not-significant
Q12983	BNIP3	0.703898	-0.506561	0.309025	0.510006	not-significant
Q13057	COASY	4.26615	2.09294	0.190824	0.719367	not-significant
Q13423	NNT	1.00905	0.0130016	0.978616	0.00938788	not-significant
Q13505	MTX1	0.495811	-1.01214	0.0198239	1.70281	not-significant
Q13637	RAB32	1.22459	0.292298	0.239333	0.620998	not-significant
Q14142	TRIM14	2.6473	1.40452	0.463034	0.334387	not-significant
Q14596	NBR1	1.89357	0.921109	0.00792923	2.10077	not-significant
Q15149	PLEC	2.52398	1.3357	0.0036558	2.43702	not-significant
Q15388	TOMM20	0.868469	-0.203454	0.561127	0.250939	not-significant
Q15526	SURF1	0.870274	-0.200459	0.478496	0.320121	not-significant
Q15785	TOMM34	1.21268	0.278202	0.892333	0.049473	not-significant
Q16611	BAK1	0.307852	-1.69969	0.00261229	2.58298	not-significant
Q16635	TAFAZZIN	1.45551	0.541523	0.347815	0.458651	not-significant
Q16718	NDUFA5	0.501235	-0.99644	0.00982721	2.00757	not-significant
Q16795	NDUFA9	1.35479	0.438071	0.0440236	1.35631	not-significant
Q16891	IMMT	0.705263	-0.503767	0.0511829	1.29088	not-significant
Q32NB8	PGS1	0.803012	-0.316507	0.634771	0.197383	not-significant
Q330K2	NDUFAF6	0.789855	-0.340341	0.442264	0.354318	not-significant
Q3KQZ1	SLC25A35	0.384931	-1.37733	0.0153101	1.81502	not-significant
Q3ZCQ8	TIMM50	0.958416	-0.061276	0.773041	0.111797	not-significant
Q53H12	AGK	1.34571	0.428369	0.426529	0.370052	not-significant
Q567V2	MPV17L2	1.12528	0.170282	0.306089	0.514152	not-significant
Q5H9E4	SLC25A53	0.935117	-0.0967806	0.731795	0.135611	not-significant
Q5HYK3	COQ5	0.842026	-0.248063	0.501886	0.299395	not-significant
Q5RI15	COX20	0.482084	-1.05264	0.111804	0.951542	not-significant
Q5SVS4	SLC25A30	0.809127	-0.305562	0.325733	0.487138	not-significant
Q5T9A4	ATAD3B	1.93228	0.950302	0.000757635	3.12054	not-significant
Q5TEU4	NDUFAF5	1.60045	0.678478	0.115566	0.937171	not-significant
Q5VT66	MTARC1	0.648523	-0.624771	0.434717	0.361793	not-significant
Q5XKP0	MICOS13	0.703277	-0.507836	0.0753229	1.12307	not-significant
Q6KCM7	SLC25A25	0.823747	-0.279728	0.666467	0.176222	not-significant
Q6NUK1	SLC25A24	0.981537	-0.026886	0.970036	0.013212	not-significant
Q6P1Q0	LETMD1	0.954673	-0.0669207	0.761997	0.118047	not-significant
Q6PCB7	SLC27A1	1.28673	0.363713	0.104254	0.981909	not-significant
Q6UX07	DHRS13	1.17106	0.227821	0.336565	0.472931	not-significant
Q6UXV4	APOOL	0.746355	-0.422066	0.337138	0.472193	not-significant
Q709C8	VPS13C	11.1921	3.48441	0.0227696	1.64265	not-significant
Q709F0	ACAD11	1.33112	0.412637	0.308962	0.510095	not-significant
Q70CQ3	USP30	0.76554	-0.385451	0.0229441	1.63933	not-significant
Q70HW3	SLC25A26	0.536103	-0.899418	0.0528187	1.27721	not-significant
Q7KZN9	COX15	0.696674	-0.521445	0.0532137	1.27398	not-significant
Q7L311	ARMCX2	0.161092	-2.63405	0.373901	0.427243	not-significant
Q7Z434	MAVS	0.661744	-0.595654	0.0150929	1.82123	not-significant
Q86TW2	ADCK1	0.282473	-1.82382	0.00102527	2.98916	not-significant
Q86UT6	NLRX1	1.95318	0.965823	0.00145242	2.83791	not-significant
Q86VD7	SLC25A42	0.849275	-0.235697	0.331571	0.479424	not-significant
Q86WV6	STING1	0.30071	-1.73356	0.0106686	1.97189	not-significant
Q86Y39	NDUFA11	1.09821	0.135151	0.640215	0.193674	not-significant
Q8IUX1	TMEM126B	2.37586	1.24845	0.146718	0.833518	not-significant
Q8IWA4	MFN1	0.744156	-0.426322	0.23779	0.623807	not-significant
Q8IXI1	RHOT2	0.370103	-1.434	0.001035	2.98506	not-significant
Q8IXI2	RHOT1	1.03506	0.0497155	0.759493	0.119476	not-significant
Q8IYU8	MICU2	2.42963	1.28074	0.178237	0.749003	not-significant
Q8N0X7	SPART	0.940444	-0.0885868	0.76711	0.115142	not-significant
Q8N2A8	PLD6	1.22763	0.295879	0.325887	0.486933	not-significant
Q8N442	GUF1	1.07664	0.106534	0.801185	0.0962674	not-significant
Q8N4H5	TOMM5	0.363481	-1.46005	0.00902185	2.0447	not-significant
Q8N4Q1	CHCHD4	1.46775	0.55361	0.0970292	1.0131	not-significant
Q8N5K1	CISD2	0.672637	-0.572101	0.0341091	1.46713	not-significant
Q8N8R3	SLC25A29	0.692603	-0.529899	0.0715163	1.14559	not-significant
Q8NAN2	MIGA1	1.60068	0.678681	0.106515	0.972589	not-significant
Q8NBN7	RDH13	1.04452	0.0628388	0.77896	0.108485	not-significant
Q8NBU5	ATAD1	0.718117	-0.477709	0.00444226	2.3524	not-significant
Q8NC60	NOA1	4.76747	2.25323	0.0149633	1.82497	not-significant
Q8NE62	CHDH	0.142268	-2.81331	0.0175286	1.75625	not-significant
Q8NE86	MCU	0.775986	-0.365898	0.32289	0.490945	not-significant
Q8TAA5	GRPEL2	1.28182	0.358191	0.301117	0.521264	not-significant
Q8TAE8	GADD45GIP1	1.9882	0.991459	0.0555443	1.25536	not-significant
Q8TBP6	SLC25A40	0.845111	-0.242788	0.377736	0.422812	not-significant
Q8WUK0	PTPMT1	0.565897	-0.821389	0.0973434	1.01169	not-significant
Q8WWC4	MAIP1	1.10011	0.137643	0.756557	0.121158	not-significant
Q8WY22	BRI3BP	0.380071	-1.39566	0.00584095	2.23352	not-significant
Q92667	AKAP1	0.972268	-0.0405746	0.887587	0.0517888	not-significant
Q969Z3	MTARC2	1.02962	0.0421053	0.921061	0.0357115	not-significant
Q96A46	SLC25A28	0.434413	-1.20286	0.00327589	2.48467	not-significant
Q96AG3	SLC25A46	0.668788	-0.580379	0.218336	0.660874	not-significant
Q96AY3	FKBP10	0.906963	-0.140885	0.484628	0.314591	not-significant
Q96B77	TMEM186	0.0164805	-5.9231	0.0203981	1.69041	not-significant
Q96BP2	CHCHD1	1.55167	0.633819	0.009624	2.01664	not-significant
Q96BR5	COA7	2.09666	1.06809	0.0148795	1.82741	not-significant
Q96BW9	TAMM41	1.29238	0.370028	0.275163	0.56041	not-significant
Q96CU9	FOXRED1	1.1689	0.225158	0.275586	0.559743	not-significant
Q96DA6	DNAJC19	1.02551	0.0363373	0.765535	0.116035	not-significant
Q96E29	MTERF3	1.39803	0.4834	0.0908254	1.04179	not-significant
Q96E52	OMA1	0.288992	-1.7909	0.00203658	2.6911	not-significant
Q96ER9	CCDC51	0.366133	-1.44956	0.00191999	2.7167	not-significant
Q96EY7	PTCD3	2.43933	1.28648	0.0397389	1.40078	not-significant
Q96H55	MYO19	0.641789	-0.639829	0.0169697	1.77033	not-significant
Q96HS1	PGAM5	1.47134	0.557133	0.0530854	1.27503	not-significant
Q96IX5	ATP5MK	0.363068	-1.46169	0.016875	1.77276	not-significant
Q96KR6	FAM210B	0.0139722	-6.1613	0.127218	0.89545	not-significant
Q96LU5	IMMP1L	0.938079	-0.0922192	0.762913	0.117525	not-significant
Q96NB2	SFXN2	0.64201	-0.639332	0.0390122	1.4088	not-significant
Q96RL7	VPS13A	1.39187	0.477022	0.292239	0.534262	not-significant
Q96T52	IMMP2L	0.349362	-1.51721	0.0572588	1.24216	not-significant
Q96TA2	YME1L1	0.35618	-1.48932	0.000604672	3.21848	not-significant
Q96TC7	RMDN3	1.26076	0.334291	0.225942	0.646003	not-significant
Q99536	VAT1	0.37314	-1.42221	0.0389703	1.40927	not-significant
Q99595	TIMM17A	0.446032	-1.16478	0.040591	1.39157	not-significant
Q99623	PHB2	1.0885	0.12234	0.758042	0.120307	not-significant
Q99643	SDHC	0.468371	-1.09428	0.0402181	1.39558	not-significant
Q9BPX6	MICU1	0.866338	-0.206999	0.371087	0.430524	not-significant
Q9BQ95	ECSIT	1.80316	0.850524	0.185437	0.731804	not-significant
Q9BQT8	SLC25A21	0.826611	-0.274719	0.354245	0.450696	not-significant
Q9BRQ6	CHCHD6	0.638361	-0.647556	0.0700659	1.15449	not-significant
Q9BRT2	UQCC2	3.43459	1.78014	0.104655	0.980242	not-significant
Q9BSF4	TIMM29	1.04918	0.0692635	0.828359	0.0817813	not-significant
Q9BSK2	SLC25A33	1.1535	0.206016	0.546539	0.262379	not-significant
Q9BU61	NDUFAF3	0.727702	-0.45858	0.151634	0.819205	not-significant
Q9BUB7	TMEM70	0.389486	-1.36036	0.0509259	1.29306	not-significant
Q9BUK6	MSTO1	1.22862	0.297039	0.368758	0.433259	not-significant
Q9BUP0	EFHD1	0.260144	-1.94262	0.373901	0.427243	not-significant
Q9BV35	SLC25A23	0.499862	-1.0004	0.306189	0.51401	not-significant
Q9BVV7	TIMM21	1.45727	0.543269	0.107286	0.969459	not-significant
Q9BXF6	RAB11FIP5	188.486	7.55831	0.149482	0.825411	not-significant
Q9BZJ4	SLC25A39	0.623398	-0.681773	0.114288	0.941999	not-significant
Q9C0C7	AMBRA1	1.12293	0.167265	0.737924	0.131988	not-significant
Q9GZY4	COA1	0.544815	-0.876163	0.19381	0.712624	not-significant
Q9GZY8	MFF	0.70085	-0.512823	0.0973343	1.01173	not-significant
Q9H061	TMEM126A	0.379782	-1.39676	0.00998153	2.0008	not-significant
Q9H078	CLPB	0.953797	-0.0682456	0.537515	0.269609	not-significant
Q9H1U9	SLC25A51	0.322266	-1.63368	0.0100725	1.99686	not-significant
Q9H2D1	SLC25A32	0.354756	-1.4951	0.0226024	1.64585	not-significant
Q9H2V7	SPNS1	0.729648	-0.454728	0.193238	0.713908	not-significant
Q9H300	PARL	0.983924	-0.0233806	0.924675	0.0340109	not-significant
Q9H4A6	GOLPH3	0.467256	-1.09771	0.0454416	1.34255	not-significant
Q9H4I9	SMDT1	0.586306	-0.770274	0.055495	1.25575	not-significant
Q9H845	ACAD9	0.5315	-0.911859	0.0056788	2.24574	not-significant
Q9H936	SLC25A22	0.926263	-0.110506	0.4743	0.323947	not-significant
Q9H974	QTRT2	1.01572	0.0224959	0.966748	0.0146869	not-significant
Q9H9P8	L2HGDH	0.877357	-0.188763	0.631176	0.19985	not-significant
Q9HAP2	MLXIP	41.0327	5.3587	0.013278	1.87687	not-significant
Q9HAV7	GRPEL1	0.554714	-0.850183	0.0336769	1.47267	not-significant
Q9HC21	SLC25A19	0.868189	-0.20392	0.357865	0.44628	not-significant
Q9HCL2	GPAM	1.81694	0.861513	0.112777	0.947778	not-significant
Q9NPL8	TIMMDC1	1.96626	0.975453	0.0324789	1.4884	not-significant
Q9NQG6	MIEF1	1.15455	0.207336	0.665345	0.176953	not-significant
Q9NQZ5	STARD7	1.6731	0.742525	0.173879	0.759753	not-significant
Q9NR28	DIABLO	3.38521	1.75924	0.00639612	2.19408	not-significant
Q9NRA0	SPHK2	0.990617	-0.0136005	0.981676	0.00803165	not-significant
Q9NRK6	ABCB10	0.80123	-0.319711	0.566876	0.246512	not-significant
Q9NRZ5	AGPAT4	0.931042	-0.103083	0.789699	0.102538	not-significant
Q9NS69	TOMM22	1.02544	0.0362415	0.953218	0.0208077	not-significant
Q9NUQ2	AGPAT5	0.554047	-0.85192	0.125255	0.902204	not-significant
Q9NUT2	ABCB8	0.240244	-2.05743	0.0108844	1.9632	not-significant
Q9NVH0	EXD2	2.40389	1.26537	0.111069	0.954409	not-significant
Q9NVH1	DNAJC11	0.819328	-0.287488	0.376226	0.424551	not-significant
Q9NVI7	ATAD3A	1.91661	0.938557	0.0159683	1.79674	not-significant
Q9NVT9	ARMC1	1.57793	0.658036	0.329843	0.481692	not-significant
Q9NWR8	MCUB	0.817216	-0.291211	0.654303	0.184221	not-significant
Q9NWT8	AURKAIP1	1.16935	0.225712	0.586201	0.231953	not-significant
Q9NX14	NDUFB11	0.376988	-1.40741	0.00364981	2.43773	not-significant
Q9NX47	MARCHF5	2.60791	1.38289	0.111651	0.952137	not-significant
Q9NX63	CHCHD3	0.429242	-1.22014	0.000859271	3.06587	not-significant
Q9NXA8	SIRT5	2.86439	1.51823	0.297168	0.526998	not-significant
Q9NZ45	CISD1	0.557427	-0.843145	0.00487063	2.31241	not-significant
Q9NZJ7	MTCH1	1.02145	0.0306128	0.948234	0.0230847	not-significant
Q9P032	NDUFAF4	2.10545	1.07413	0.0861417	1.06479	not-significant
Q9P0J0	NDUFA13	1.41326	0.499032	0.177838	0.749976	not-significant
Q9UBF8	PI4KB	0.851418	-0.232061	0.906085	0.042831	not-significant
Q9UBX3	SLC25A10	0.577859	-0.791211	0.0685708	1.16386	not-significant
Q9UDW1	UQCR10	0.217852	-2.19858	0.0737248	1.13239	not-significant
Q9UDX5	MTFP1	0.578757	-0.78897	0.0660678	1.18001	not-significant
Q9UI09	NDUFA12	0.898129	-0.155006	0.569116	0.244799	not-significant
Q9UJA2	CRLS1	0.457717	-1.12747	0.0400055	1.39788	not-significant
Q9UJS0	SLC25A13	1.47474	0.560465	0.0307398	1.5123	not-significant
Q9UJZ1	STOML2	0.776087	-0.365709	0.306268	0.513898	not-significant
Q9UKA2	FBXL4	0.656903	-0.606247	0.0630921	1.20003	not-significant
Q9UQ90	SPG7	1.29671	0.374855	0.515798	0.287521	not-significant
Q9Y241	HIGD1A	0.7608	-0.394411	0.0637134	1.19577	not-significant
Q9Y277	VDAC3	0.709428	-0.495272	0.0999615	1.00017	not-significant
Q9Y2C4	EXOG	1.49117	0.576446	0.151687	0.819051	not-significant
Q9Y2Z9	COQ6	0.919415	-0.121212	0.841168	0.0751174	not-significant
Q9Y371	SH3GLB1	0.497444	-1.00739	0.0994169	1.00254	not-significant
Q9Y375	NDUFAF1	1.44385	0.529918	0.140355	0.852773	not-significant
Q9Y3D7	PAM16	0.965242	-0.0510373	0.800129	0.0968399	not-significant
Q9Y4W6	AFG3L2	0.840508	-0.250667	0.188944	0.723667	not-significant
Q9Y512	SAMM50	0.49806	-1.00561	0.00312157	2.50563	not-significant
Q9Y584	TIMM22	1.82509	0.867969	0.170906	0.767243	not-significant
Q9Y5J6	TIMM10B	0.237289	-2.07528	0.0117954	1.92829	not-significant
Q9Y5J7	TIMM9	0.812998	-0.298676	0.202046	0.694549	not-significant
Q9Y5J9	TIMM8B	1.5764	0.65663	0.492563	0.307538	not-significant
Q9Y5L4	TIMM13	0.641417	-0.640666	0.0133829	1.87345	not-significant
Q9Y5U8	MPC1	0.297723	-1.74796	0.103628	0.984524	not-significant
Q9Y619	SLC25A15	1.33212	0.41372	0.194496	0.711089	not-significant
Q9Y6C9	MTCH2	0.480864	-1.0563	0.166712	0.778032	not-significant
Q9Y6H1	CHCHD2	0.0284605	-5.1349	0.129903	0.886381	not-significant
Q9Y6M9	NDUFB9	0.32363	-1.62758	0.0230467	1.63739	not-significant
Q9Y6N1	COX11	3.02418	1.59654	0.0845998	1.07263	not-significant
