## Supplemental Table S7 for "Structural and Functional Insights into the Action Mode of A Mitochondrial AAA+ Disaggregase CLPB"

### Sheet: Sheet1
S7 Table: Mitochondrial proteins enriched in ANK/isoform sample. Mitochondrial proteins located in the outer-membrance, inner-membrance and inter-membrance space were selected, and analyses based on a stringent screening condition (p-value < 0.01 and Fold change > 4).
UniProt entry	Gene name	Fold-change	log2(Fold change)	p-value	-log10(p-value)	Group
O00165	HAX1	11.6821	3.54623	0.000456033	3.341	up-regulated
O00429	DNM1L	48.4798	5.59931	0.000556778	3.25432	up-regulated
O75746	SLC25A12	7.29476	2.86686	0.000721182	3.14195	up-regulated
P05141	SLC25A5	4.94527	2.30605	0.00246119	2.60885	up-regulated
P12235	SLC25A4	4.59696	2.20068	0.00295244	2.52982	up-regulated
Q5T9A4	ATAD3B	4.11647	2.04141	1.84673e-05	4.7336	up-regulated
Q9NVI7	ATAD3A	4.91609	2.29751	0.00221052	2.65551	up-regulated
Q9UJS0	SLC25A13	5.9935	2.5834	0.000674561	3.17098	up-regulated
O76031	CLPX	0.216336	-2.20865	4.90441e-05	4.30941	down-regulated
P09601	HMOX1	0.0534693	-4.22514	0.000141918	3.84796	down-regulated
P12532	CKMT1B	0.00983014	-6.66857	0.000218649	3.66025	down-regulated
P22830	FECH	0.146324	-2.77276	0.00239614	2.62049	down-regulated
P33121	ACSL1	0.221232	-2.17637	0.00895929	2.04773	down-regulated
Q8NBU5	ATAD1	0.0595888	-4.06881	0.000623741	3.205	down-regulated
Q8TAE8	GADD45GIP1	0.109411	-3.19217	0.000700427	3.15464	down-regulated
Q96B77	TMEM186	0.0305746	-5.03152	0.000337396	3.47186	down-regulated
Q96LL9	DNAJC30	0.00112797	-9.79206	0.000648305	3.18822	down-regulated
Q9BUR5	APOO	0.0377073	-4.72901	0.00684891	2.16438	down-regulated
Q9H974	QTRT2	0.060236	-4.05323	0.00171415	2.76595	down-regulated
L0R8F8	MIEF1	0.472843	-1.08057	0.00925438	2.03365	not-significant
O00264	PGRMC1	1.36496	0.448863	0.178358	0.748707	not-significant
O00483	NDUFA4	1.77514	0.82793	0.00500851	2.30029	not-significant
O00746	NME4	2.35223	1.23403	0.0825208	1.08344	not-significant
O00763	ACACB	1.21188	0.277242	0.381654	0.418331	not-significant
O14521	SDHD	0.788843	-0.342189	0.336975	0.472403	not-significant
O14548	COX7A2L	47.2339	5.56175	0.373901	0.427243	not-significant
O14561	NDUFAB1	0.742958	-0.428648	0.346955	0.459727	not-significant
O14949	UQCRQ	2.44159	1.28782	0.0952012	1.02136	not-significant
O15239	NDUFA1	0.495634	-1.01265	0.271793	0.565762	not-significant
O43169	CYB5B	2.35032	1.23285	0.0785748	1.10472	not-significant
O43181	NDUFS4	0.828859	-0.270801	0.396293	0.401984	not-significant
O43464	HTRA2	0.790122	-0.339852	0.421732	0.374964	not-significant
O43521	BCL2L11	9.98896	3.32033	0.0682725	1.16575	not-significant
O43615	TIMM44	0.591461	-0.757646	0.0124696	1.90415	not-significant
O43674	NDUFB5	0.984106	-0.0231144	0.962222	0.0167247	not-significant
O43676	NDUFB3	0.631779	-0.662508	0.139898	0.854189	not-significant
O43678	NDUFA2	0.344043	-1.53934	0.000147926	3.82996	not-significant
O43772	SLC25A20	3.26153	1.70555	0.0081565	2.0885	not-significant
O43920	NDUFS5	1.80316	0.850524	0.0196318	1.70704	not-significant
O60220	TIMM8A	1.21215	0.277571	0.347393	0.459179	not-significant
O60313	OPA1	0.308795	-1.69528	0.00188623	2.72441	not-significant
O60488	ACSL4	19.2454	4.26644	0.0216939	1.66366	not-significant
O60830	TIMM17B	4.38925	2.13397	0.0224688	1.64842	not-significant
O75027	ABCB7	2.4569	1.29684	0.0165059	1.78236	not-significant
O75251	NDUFS7	3.79372	1.92361	0.000198567	3.70209	not-significant
O75306	NDUFS2	1.56349	0.644773	0.0706567	1.15085	not-significant
O75380	NDUFS6	0.22325	-2.16327	0.0529395	1.27622	not-significant
O75385	ULK1	2.45628	1.29647	0.0136659	1.86436	not-significant
O75431	MTX2	0.780589	-0.357365	0.37645	0.424293	not-significant
O75438	NDUFB1	0.627105	-0.673221	0.0649602	1.18735	not-significant
O75439	PMPCB	1.74074	0.799702	0.0118057	1.92791	not-significant
O75489	NDUFS3	1.8958	0.922809	0.104711	0.980007	not-significant
O75600	GCAT	2.10444	1.07344	0.0141203	1.85016	not-significant
O75616	ERAL1	3.54983	1.82775	0.00559406	2.25227	not-significant
O75947	ATP5PD	1.85144	0.888645	0.0257347	1.58948	not-significant
O75964	ATP5MG	1.69598	0.762121	0.0732447	1.13522	not-significant
O94826	TOMM70	1.39286	0.478045	0.000395321	3.40305	not-significant
O95140	MFN2	0.558141	-0.8413	0.0368766	1.43325	not-significant
O95168	NDUFB4	2.96735	1.56918	0.0119984	1.92088	not-significant
O95169	NDUFB8	0.7997	-0.32247	0.559198	0.252434	not-significant
O95202	LETM1	0.466153	-1.10113	0.0396785	1.40144	not-significant
O95258	SLC25A14	6.64898	2.73313	0.0121829	1.91425	not-significant
O95298	NDUFC2	0.958736	-0.0607944	0.765208	0.116221	not-significant
O95299	NDUFA10	3.86853	1.95179	0.0161881	1.7908	not-significant
O95563	MPC2	7.02613	2.81273	0.0815356	1.08865	not-significant
O95573	ACSL3	1.42149	0.507403	0.0485474	1.31383	not-significant
O95674	CDS2	1.42715	0.513142	0.163385	0.786787	not-significant
O95831	AIFM1	1.79142	0.841107	0.0190706	1.71964	not-significant
O96000	NDUFB10	3.50013	1.80741	0.0196581	1.70646	not-significant
O96008	TOMM40	2.38741	1.25545	0.0125711	1.90063	not-significant
P00156	MT-CYB	0.512159	-0.965336	0.128319	0.89171	not-significant
P00387	CYB5R3	1.53978	0.622725	0.0926541	1.03314	not-significant
P00403	MT-CO2	2.90396	1.53802	0.0105957	1.97487	not-significant
P00505	GOT2	2.89584	1.53398	0.00310698	2.50766	not-significant
P00846	MT-ATP6	1.27468	0.350131	0.337333	0.471941	not-significant
P03886	MT-ND1	0.838956	-0.253334	0.491968	0.308063	not-significant
P03891	MT-ND2	0.416637	-1.26314	0.0625959	1.20345	not-significant
P03905	MT-ND4	0.833003	-0.263607	0.156811	0.804623	not-significant
P03915	MT-ND5	0.654264	-0.612055	0.0296317	1.52824	not-significant
P03923	MT-ND6	16.8796	4.07721	0.116279	0.934498	not-significant
P03928	MT-ATP8	1.19057	0.251654	0.431139	0.365382	not-significant
P04040	CAT	0.693041	-0.528988	0.681016	0.166843	not-significant
P04049	RAF1	2.6791	1.42175	0.00904061	2.0438	not-significant
P05089	ARG1	0.0406479	-4.62068	0.0485524	1.31379	not-significant
P06576	ATP5F1B	1.24048	0.310903	0.36815	0.433975	not-significant
P07195	LDHB	1.65832	0.729719	0.0312674	1.50491	not-significant
P07948	LYN	1.79231	0.841824	0.343585	0.463966	not-significant
P08574	CYC1	3.89161	1.96037	0.0079366	2.10037	not-significant
P09543	CNP	3.9756	1.99117	0.002533	2.59637	not-significant
P09669	COX6C	1.13568	0.18356	0.690091	0.161094	not-significant
P10606	COX5B	0.831416	-0.266358	0.268981	0.570278	not-significant
P10620	MGST1	0.622483	-0.683893	0.206651	0.684762	not-significant
P10809	HSPD1	0.384733	-1.37807	0.00215794	2.66596	not-significant
P10909	CLU	5.15433	2.36579	0.0448412	1.34832	not-significant
P12074	COX6A1	1.7804	0.832203	0.503486	0.298013	not-significant
P12236	SLC25A6	3.69531	1.8857	0.0034285	2.4649	not-significant
P13073	COX4I1	1.36549	0.449416	0.342904	0.464827	not-significant
P14854	COX6B1	1.70803	0.772333	0.565205	0.247794	not-significant
P14927	UQCRB	0.866773	-0.206273	0.64779	0.188566	not-significant
P15531	NME1	0.733887	-0.44637	0.586778	0.231526	not-significant
P17568	NDUFB7	1.07661	0.106493	0.838159	0.0766736	not-significant
P17655	CAPN2	3.54765	1.82687	0.000615684	3.21064	not-significant
P19367	HK1	1.8686	0.901961	0.0354444	1.45045	not-significant
P19404	NDUFV2	0.368166	-1.44157	0.0237731	1.62391	not-significant
P20674	COX5A	2.21572	1.14777	0.1215	0.915422	not-significant
P21796	VDAC1	1.13181	0.178631	0.588871	0.22998	not-significant
P21912	SDHB	2.48733	1.3146	0.061833	1.20878	not-significant
P22570	FDXR	1.31506	0.395134	0.510982	0.291595	not-significant
P22695	UQCRC2	2.21185	1.14525	0.0461809	1.33554	not-significant
P23786	CPT2	3.6864	1.88221	0.000893994	3.04867	not-significant
P23919	DTYMK	3.64189	1.86469	0.126034	0.899513	not-significant
P24539	ATP5PB	0.87333	-0.195401	0.488592	0.311054	not-significant
P25705	ATP5F1A	1.77983	0.831742	0.0313369	1.50394	not-significant
P28331	NDUFS1	1.46213	0.548075	0.059152	1.22803	not-significant
P30049	ATP5F1D	1.27082	0.345764	0.320344	0.494384	not-significant
P30307	CDC25C	1.82222	0.8657	0.457243	0.339853	not-significant
P30536	TSPO	2.12085	1.08464	0.134407	0.871578	not-significant
P31040	SDHA	1.63357	0.708032	0.0981426	1.00814	not-significant
P31327	CPS1	1.30334	0.382208	0.0747151	1.12659	not-significant
P31930	UQCRC1	1.20228	0.265767	0.396808	0.401419	not-significant
P32189	GK	1.34988	0.432833	0.226285	0.645344	not-significant
P34897	SHMT2	2.49059	1.31649	0.0306084	1.51416	not-significant
P35232	PHB1	1.06932	0.0966912	0.818282	0.0870969	not-significant
P36404	ARL2	2.9904	1.58034	0.0269596	1.56929	not-significant
P36542	ATP5F1C	1.96476	0.97435	0.0368487	1.43358	not-significant
P36551	CPOX	1.63938	0.713151	0.0838023	1.07674	not-significant
P36873	PPP1CC	1.75228	0.809236	0.00903074	2.04428	not-significant
P38646	HSPA9	0.689713	-0.535932	0.134374	0.871685	not-significant
P39210	MPV17	190.56	7.5741	0.141952	0.847859	not-significant
P40763	STAT3	1.98874	0.991853	0.0763546	1.11716	not-significant
P40939	HADHA	1.6806	0.748976	0.0171908	1.7647	not-significant
P42345	MTOR	1.49047	0.575764	0.034922	1.4569	not-significant
P43304	GPD2	1.78203	0.833525	0.0522931	1.28156	not-significant
P45880	VDAC2	1.32522	0.406233	0.113983	0.943161	not-significant
P47712	PLA2G4A	0.310543	-1.68713	0.0682961	1.1656	not-significant
P47985	UQCRFS1	2.15622	1.10851	0.0340308	1.46813	not-significant
P48047	ATP5PO	2.35522	1.23586	0.00661288	2.17961	not-significant
P49768	PSEN1	6.07231	2.60224	0.018597	1.73056	not-significant
P49821	NDUFV1	0.91745	-0.124298	0.468808	0.329005	not-significant
P50336	PPOX	0.387852	-1.36642	0.00475443	2.3229	not-significant
P50416	CPT1A	3.38255	1.75811	0.00244093	2.61244	not-significant
P51398	DAP3	2.47051	1.30481	0.00909268	2.04131	not-significant
P51687	SUOX	0.272985	-1.87311	0.00727497	2.13817	not-significant
P51970	NDUFA8	1.03159	0.0448717	0.926636	0.0330906	not-significant
P52789	HK2	1.14114	0.190474	0.693721	0.158815	not-significant
P53007	SLC25A1	3.57993	1.83993	0.026026	1.58459	not-significant
P53701	HCCS	1.69133	0.758154	0.0517039	1.28648	not-significant
P54819	AK2	2.11248	1.07894	0.0262011	1.58168	not-significant
P54886	ALDH18A1	1.82624	0.868877	0.0448843	1.34791	not-significant
P55084	HADHB	1.63165	0.706336	0.00370384	2.43135	not-significant
P55851	UCP2	4.70471	2.2341	0.0138255	1.85932	not-significant
P56134	ATP5MF	1.49496	0.580103	0.24277	0.614805	not-significant
P56378	ATP5MJ	3.23264	1.69272	0.289229	0.538758	not-significant
P56385	ATP5ME	3.29403	1.71985	0.00928972	2.032	not-significant
P56556	NDUFA6	1.05946	0.0833277	0.609166	0.215264	not-significant
P62072	TIMM10	1.70898	0.773136	0.159569	0.797052	not-significant
P78537	BLOC1S1	35.8723	5.1648	0.0759593	1.11942	not-significant
Q00325	SLC25A3	2.26805	1.18145	0.0250365	1.60143	not-significant
Q02978	SLC25A11	3.72649	1.89782	0.0139641	1.85499	not-significant
Q05932	FPGS	2.95659	1.56393	0.00113819	2.94379	not-significant
Q07812	BAX	0.979036	-0.0305664	0.944396	0.0248456	not-significant
Q10713	PMPCA	0.867871	-0.204447	0.109078	0.962261	not-significant
Q12983	BNIP3	5.02514	2.32916	0.0613277	1.21234	not-significant
Q13057	COASY	21.6654	4.43732	0.0945287	1.02444	not-significant
Q13423	NNT	1.3879	0.472899	0.247117	0.607097	not-significant
Q13505	MTX1	1.37113	0.455361	0.33541	0.474424	not-significant
Q13637	RAB32	3.83545	1.9394	0.00546238	2.26262	not-significant
Q14142	TRIM14	0.357543	-1.48381	0.0733694	1.13448	not-significant
Q14596	NBR1	2.8604	1.51622	0.000765891	3.11583	not-significant
Q15388	TOMM20	1.74709	0.80495	0.141186	0.850209	not-significant
Q15526	SURF1	2.6949	1.43023	0.0741145	1.1301	not-significant
Q15785	TOMM34	7.14134	2.83619	0.415206	0.381736	not-significant
Q16611	BAK1	0.576589	-0.794384	0.463715	0.333749	not-significant
Q16635	TAFAZZIN	1.55391	0.635904	0.379026	0.421332	not-significant
Q16718	NDUFA5	1.27958	0.355669	0.331444	0.47959	not-significant
Q16795	NDUFA9	1.68031	0.748725	0.0024616	2.60878	not-significant
Q16891	IMMT	2.45654	1.29663	0.0077301	2.11181	not-significant
Q32NB8	PGS1	4.54741	2.18505	0.142649	0.845732	not-significant
Q330K2	NDUFAF6	12.9965	3.70005	0.0122447	1.91205	not-significant
Q3KQZ1	SLC25A35	2.23328	1.15916	0.153878	0.812822	not-significant
Q3ZCQ8	TIMM50	2.53639	1.34278	0.0111081	1.95436	not-significant
Q53H12	AGK	4.40043	2.13764	0.0518895	1.28492	not-significant
Q567V2	MPV17L2	3.58609	1.84241	0.000860814	3.06509	not-significant
Q5HYK3	COQ5	3.34893	1.7437	0.0417062	1.3798	not-significant
Q5RI15	COX20	6.06828	2.60129	0.102526	0.989164	not-significant
Q5SVS4	SLC25A30	7.28692	2.86531	0.0106615	1.97218	not-significant
Q5TEU4	NDUFAF5	2.03878	1.02771	0.0458978	1.33821	not-significant
Q5VT66	MTARC1	3.09667	1.63072	0.318022	0.497543	not-significant
Q5XKP0	MICOS13	2.83986	1.50582	0.00813347	2.08972	not-significant
Q6DKK2	TTC19	3.86206	1.94937	0.00327387	2.48494	not-significant
Q6KCM7	SLC25A25	2.49859	1.32112	0.105046	0.978621	not-significant
Q6NUK1	SLC25A24	2.13152	1.09189	0.206357	0.685381	not-significant
Q6P1Q0	LETMD1	2.25581	1.17364	0.0163967	1.78524	not-significant
Q6PCB7	SLC27A1	3.77756	1.91746	0.00480574	2.31824	not-significant
Q6PI78	TMEM65	0.0398635	-4.64879	0.0125725	1.90058	not-significant
Q6UX07	DHRS13	2.81635	1.49383	0.00942112	2.0259	not-significant
Q6UXV4	APOOL	2.38957	1.25675	0.049836	1.30246	not-significant
Q709C8	VPS13C	2.1347	1.09403	0.351985	0.453476	not-significant
Q709F0	ACAD11	2.03705	1.02648	0.0601562	1.22072	not-significant
Q70CQ3	USP30	1.46399	0.549904	0.00298638	2.52485	not-significant
Q70HW3	SLC25A26	6.22948	2.63911	0.0241052	1.61789	not-significant
Q7KZN9	COX15	2.10372	1.07295	0.0207409	1.68317	not-significant
Q7Z434	MAVS	1.45612	0.542125	0.0459971	1.33727	not-significant
Q86TW2	ADCK1	1.97447	0.981467	0.171767	0.765061	not-significant
Q86WV6	STING1	0.726327	-0.46131	0.598973	0.222592	not-significant
Q86Y39	NDUFA11	1.89755	0.92414	0.0459057	1.33813	not-significant
Q8IUX1	TMEM126B	1.27333	0.348605	0.58744	0.231037	not-significant
Q8IWA4	MFN1	1.63401	0.708417	0.156137	0.806495	not-significant
Q8IXI1	RHOT2	1.28985	0.367203	0.277064	0.557419	not-significant
Q8IYU8	MICU2	11.5739	3.53281	0.0646221	1.18962	not-significant
Q8N0X7	SPART	2.85475	1.51336	0.0441705	1.35487	not-significant
Q8N183	NDUFAF2	3.21803	1.68618	0.00233851	2.63106	not-significant
Q8N442	GUF1	2.79552	1.48312	0.0364978	1.43773	not-significant
Q8N4H5	TOMM5	1.157	0.210393	0.458915	0.338268	not-significant
Q8N5K1	CISD2	1.1071	0.146792	0.45115	0.345679	not-significant
Q8NAN2	MIGA1	2.00614	1.00442	0.0563542	1.24907	not-significant
Q8NBN7	RDH13	1.07944	0.110287	0.735559	0.133382	not-significant
Q8NC60	NOA1	5.88612	2.55732	0.012661	1.89753	not-significant
Q8NE62	CHDH	0.491553	-1.02458	0.522018	0.282314	not-significant
Q8NE86	MCU	0.338427	-1.56308	0.0507408	1.29464	not-significant
Q8TAA5	GRPEL2	3.84928	1.94459	0.0134328	1.87183	not-significant
Q8TBP6	SLC25A40	2.47426	1.307	0.0286597	1.54273	not-significant
Q8TCS8	PNPT1	2.57128	1.36249	0.00421101	2.37561	not-significant
Q8WUK0	PTPMT1	1.46388	0.549795	0.306902	0.513001	not-significant
Q8WWC4	MAIP1	3.62389	1.85754	0.057105	1.24333	not-significant
Q8WY22	BRI3BP	0.761314	-0.393436	0.336689	0.472771	not-significant
Q92667	AKAP1	1.68064	0.749007	0.0947397	1.02347	not-significant
Q969Z3	MTARC2	2.2573	1.1746	0.123622	0.907906	not-significant
Q96A46	SLC25A28	3.52312	1.81685	0.0100477	1.99793	not-significant
Q96AG3	SLC25A46	2.40605	1.26666	0.155093	0.809409	not-significant
Q96AY3	FKBP10	2.23031	1.15724	0.00131655	2.88056	not-significant
Q96BP2	CHCHD1	1.51762	0.601812	0.0273169	1.56357	not-significant
Q96BW9	TAMM41	2.61861	1.3888	0.0261859	1.58193	not-significant
Q96C03	MIEF2	1.57917	0.659168	0.0415509	1.38142	not-significant
Q96CU9	FOXRED1	2.48037	1.31055	0.00545583	2.26314	not-significant
Q96DA6	DNAJC19	1.40191	0.487398	0.317496	0.498262	not-significant
Q96DW6	SLC25A38	4.19195	2.06762	0.108558	0.964337	not-significant
Q96E29	MTERF3	1.26123	0.334835	0.223145	0.651413	not-significant
Q96E52	OMA1	3.77495	1.91646	0.0200539	1.6978	not-significant
Q96ER9	CCDC51	1.49351	0.578707	0.361184	0.442272	not-significant
Q96EY7	PTCD3	1.3655	0.449432	0.246831	0.607601	not-significant
Q96HS1	PGAM5	2.65424	1.4083	0.00368704	2.43332	not-significant
Q96I51	RCC1L	3.20676	1.68112	2.2077e-06	5.65606	not-significant
Q96IX5	ATP5MK	1.62616	0.701465	0.326884	0.485606	not-significant
Q96LU5	IMMP1L	6.31639	2.6591	0.0160054	1.79573	not-significant
Q96NB2	SFXN2	3.19312	1.67497	0.0122641	1.91137	not-significant
Q96RL7	VPS13A	2.30361	1.2039	0.212265	0.673123	not-significant
Q96T52	IMMP2L	0.965206	-0.0510917	0.951157	0.0217477	not-significant
Q96TA2	YME1L1	3.83164	1.93796	0.00903567	2.04404	not-significant
Q96TC7	RMDN3	1.06177	0.0864759	0.838926	0.0762764	not-significant
Q99536	VAT1	0.760528	-0.394926	0.434414	0.362096	not-significant
Q99595	TIMM17A	1.67621	0.745202	0.209139	0.679566	not-significant
Q99623	PHB2	0.965705	-0.0503456	0.903148	0.0442409	not-significant
Q99643	SDHC	1.49004	0.57535	0.393606	0.404938	not-significant
Q9BPX6	MICU1	2.82895	1.50027	0.0145036	1.83852	not-significant
Q9BQ95	ECSIT	6.89966	2.78653	0.0335786	1.47394	not-significant
Q9BQT8	SLC25A21	3.8017	1.92664	0.0119722	1.92183	not-significant
Q9BRT2	UQCC2	6.88138	2.7827	0.0630971	1.19999	not-significant
Q9BSF4	TIMM29	2.27377	1.18509	0.0582999	1.23433	not-significant
Q9BSK2	SLC25A33	3.30388	1.72416	0.0235294	1.62839	not-significant
Q9BU61	NDUFAF3	0.319221	-1.64737	0.0160482	1.79457	not-significant
Q9BUB7	TMEM70	0.988099	-0.0172724	0.979145	0.00915293	not-significant
Q9BUP0	EFHD1	0.00974211	-6.68155	0.0202302	1.694	not-significant
Q9BV35	SLC25A23	1.99562	0.996837	0.0982298	1.00776	not-significant
Q9BXF6	RAB11FIP5	6.33989	2.66446	0.211351	0.674995	not-significant
Q9BZJ4	SLC25A39	6.08499	2.60525	0.0106681	1.97191	not-significant
Q9C0C7	AMBRA1	20.2881	4.34256	0.0123449	1.90851	not-significant
Q9GZY4	COA1	0.91998	-0.120326	0.665877	0.176606	not-significant
Q9GZY8	MFF	1.19732	0.259807	0.57185	0.242718	not-significant
Q9H061	TMEM126A	1.28535	0.362161	0.342819	0.464935	not-significant
Q9H078	CLPB	0.727821	-0.458345	0.000479332	3.31936	not-significant
Q9H1U9	SLC25A51	4.03205	2.01151	0.0115255	1.93834	not-significant
Q9H2D1	SLC25A32	3.27042	1.70948	0.0865929	1.06252	not-significant
Q9H2V7	SPNS1	3.06943	1.61797	0.00701935	2.1537	not-significant
Q9H300	PARL	1.27277	0.347968	0.263971	0.578445	not-significant
Q9H4A6	GOLPH3	0.899752	-0.152401	0.597021	0.224011	not-significant
Q9H4I9	SMDT1	3.99445	1.998	0.0396433	1.40183	not-significant
Q9H845	ACAD9	1.4324	0.518437	0.116551	0.933485	not-significant
Q9H936	SLC25A22	0.783399	-0.352181	0.175523	0.755667	not-significant
Q9H9P8	L2HGDH	2.79757	1.48417	0.058961	1.22944	not-significant
Q9HAP2	MLXIP	60.7461	5.92472	0.0129451	1.88789	not-significant
Q9HAV7	GRPEL1	0.73891	-0.43653	0.186092	0.730273	not-significant
Q9HC21	SLC25A19	2.89467	1.5334	0.00869254	2.06085	not-significant
Q9HCL2	GPAM	5.07039	2.3421	0.019871	1.70178	not-significant
Q9NPL8	TIMMDC1	0.385601	-1.37482	0.0173153	1.76157	not-significant
Q9NQG6	MIEF1	3.61728	1.85491	0.0370687	1.43099	not-significant
Q9NRA0	SPHK2	2.25555	1.17348	0.190169	0.72086	not-significant
Q9NRK6	ABCB10	3.64934	1.86763	0.0055828	2.25315	not-significant
Q9NRZ5	AGPAT4	3.40404	1.76725	0.0290257	1.53722	not-significant
Q9NS69	TOMM22	4.81142	2.26646	0.0730126	1.1366	not-significant
Q9NUQ2	AGPAT5	2.14184	1.09885	0.258959	0.586769	not-significant
Q9NUT2	ABCB8	0.359528	-1.47582	0.0463093	1.33433	not-significant
Q9NVH0	EXD2	9.78199	3.29013	0.0322987	1.49081	not-significant
Q9NVH1	DNAJC11	3.37755	1.75598	0.0322172	1.49191	not-significant
Q9NVT9	ARMC1	4.9785	2.31571	0.0742324	1.12941	not-significant
Q9NWR8	MCUB	0.21229	-2.23589	0.0216062	1.66542	not-significant
Q9NWT8	AURKAIP1	1.3509	0.433926	0.362792	0.440343	not-significant
Q9NX14	NDUFB11	0.886443	-0.173901	0.666345	0.176301	not-significant
Q9NX47	MARCHF5	8.01267	3.00228	0.046313	1.3343	not-significant
Q9NX63	CHCHD3	2.68576	1.42533	0.00770282	2.11335	not-significant
Q9NXA8	SIRT5	14.2755	3.83547	0.116899	0.932188	not-significant
Q9NZ45	CISD1	1.90431	0.929265	0.218731	0.66009	not-significant
Q9NZJ6	COQ3	0.29204	-1.77576	0.0988319	1.0051	not-significant
Q9NZJ7	MTCH1	1.32531	0.406326	0.454377	0.342584	not-significant
Q9P032	NDUFAF4	0.536638	-0.897979	0.0539089	1.26834	not-significant
Q9P0J0	NDUFA13	3.40564	1.76793	0.013274	1.877	not-significant
Q9UBF8	PI4KB	0.566737	-0.819247	0.705111	0.151743	not-significant
Q9UBX3	SLC25A10	3.51345	1.81289	0.0122416	1.91216	not-significant
Q9UDW1	UQCR10	2.3759	1.24848	0.0767744	1.11478	not-significant
Q9UDX5	MTFP1	2.81276	1.49199	0.0474972	1.32333	not-significant
Q9UI09	NDUFA12	0.837732	-0.255439	0.460071	0.337175	not-significant
Q9UJA2	CRLS1	3.59514	1.84605	0.0222156	1.65334	not-significant
Q9UKA2	FBXL4	2.39729	1.2614	0.0532539	1.27365	not-significant
Q9UQ90	SPG7	8.40885	3.07191	0.0121628	1.91497	not-significant
Q9Y241	HIGD1A	1.96509	0.974598	0.0136198	1.86583	not-significant
Q9Y277	VDAC3	1.35283	0.435981	0.283129	0.548015	not-significant
Q9Y2C4	EXOG	0.336854	-1.5698	0.0155503	1.80826	not-significant
Q9Y371	SH3GLB1	1.60408	0.681749	0.405948	0.391529	not-significant
Q9Y3D7	PAM16	3.2995	1.72225	0.00336358	2.4732	not-significant
Q9Y4W6	AFG3L2	2.50304	1.32368	0.00601328	2.22089	not-significant
Q9Y512	SAMM50	2.05046	1.03595	0.0246317	1.60851	not-significant
Q9Y584	TIMM22	8.06691	3.01202	0.0267973	1.57191	not-significant
Q9Y5J6	TIMM10B	1.82824	0.870459	0.195552	0.708737	not-significant
Q9Y5J7	TIMM9	2.27782	1.18765	0.0066422	2.17769	not-significant
Q9Y5J9	TIMM8B	2.19138	1.13184	0.0129474	1.88782	not-significant
Q9Y5L4	TIMM13	1.05379	0.0755831	0.73877	0.131491	not-significant
Q9Y5U8	MPC1	2.96457	1.56783	0.0112885	1.94736	not-significant
Q9Y6C9	MTCH2	2.14792	1.10294	0.162259	0.789791	not-significant
Q9Y6H1	CHCHD2	0.0410321	-4.6071	0.152804	0.815864	not-significant
Q9Y6M9	NDUFB9	1.19644	0.258753	0.775548	0.110391	not-significant
Q9Y6N1	COX11	8.6668	3.1155	0.0396719	1.40152	not-significant
Q9Y6N5	SQOR	0.11402	-3.13265	0.373901	0.427243	not-significant
